# Resting-state network topology and planning ability in healthy adults

**DOI:** 10.1101/696856

**Authors:** Chris Vriend, Margot J. Wagenmakers, Odile A. van den Heuvel, Ysbrand D. van der Werf

## Abstract

Functional magnetic resonance imaging (fMRI) studies have been used extensively to investigate the brain areas that are recruited during the Tower of London (ToL) task. Nevertheless, little research has been devoted to study the neural correlates of the ToL task using a network approach. Here we investigated the association between functional connectivity and network topology during resting-state fMRI and ToL task performance, that was performed outside the scanner. Sixty-two (62) healthy subjects (21-74 years) underwent eyes-closed rsfMRI and performed the task on a laptop. We studied global (whole-brain) and within subnetwork resting-state topology as well as functional connectivity between subnetworks, with a focus on the default-mode, fronto-parietal and dorsal and ventral attention networks. Efficiency and clustering coefficient were calculated to measure network integration and segregation, respectively, at both the global and subnetwork level. Our main finding was that higher global efficiency was associated with slower performance (β = .22, P_bca_ = .04) and this association seemed mainly driven by inter-individual differences in default-mode network connectivity. The reported results were independent from age, sex, education-level and motion. Although this finding is contrary to earlier findings on general cognition, we tentatively hypothesize that the reported association may indicate that individuals with a more integrated brain during the resting-state are less able to further increase network efficiency when transitioning from a rest to task state, leading to slower responses. This study also adds to a growing body of literature supporting a central role for the default-mode network in individual differences in cognitive performance.
