## Supplementary material for "Resting-state network topology and planning ability in healthy adults": Cobidas

### Sheet: Blad1
COBIDAS checklist - Resting-state network topology and planning ability in healthy adults - Chris Vriend, Margot J. Wagenmakers Odile A. van den Heuvel, Ysbrand D. van der Werf 2019 | Amsterdam UMC, Vrije Universiteit Amsterdam
Template generously supplied by Cassandra Gould van Praag, Department of Psychiatry, University of Oxford (cassandra.gouldvanpraag@psych.ox.ac.uk) January 2019 CC.BY 4.0
Reference	Table	Aspect1	Aspect2	Aspect3	Aspect4	Detail to specify if used/applicable	Mandatory	Data Source	Answer
D01.01.05.00.00.01	Table D.1. Experimental Design Reporting	Number of subjects (by group)	Subjects participated and analyzed			Provide the number of subjects scanned, number excluded after acquisition, and the number included in the data analysis. If they differ, note the number of subjects in each particular analysis	Y	Quality control log	69 included > 7 exclusions = 62 healthy participants (see figure 2)
D01.02.01.00.00.01	Table D.1. Experimental Design Reporting	Inclusion criteria and descriptive statistics (by group)	Age			Mean, standard deviation and range	Y	Demographics	48.1 ± 13.9 [ 21 - 74 yrs]
D01.02.02.00.00.01	Table D.1. Experimental Design Reporting	Inclusion criteria and descriptive statistics (by group)	Sex			Absolute counts or relative frequencies	Y	Demographics	33/29 males/females
D01.02.04.00.00.01	Table D.1. Experimental Design Reporting	Inclusion criteria and descriptive statistics (by group)	Education, SES			Education is essential for studies comparing patient and control groups; complete SES reporting less important for single­ group studies, but still useful. Specify measurement instrument used; may be parental SES and education if study has minors	Y	Demographics	see Table 1
D01.02.05.00.00.01	Table D.1. Experimental Design Reporting	Inclusion criteria and descriptive statistics (by group)	IQ			Specify measurement instrument used	N	Demographics
D01.02.06.00.00.01	Table D.1. Experimental Design Reporting	Inclusion criteria and descriptive statistics (by group)	Handedness			Absolute or relative frequencies; basis of handedness­ attribution (self report, EHI, other tests). (Important for fMRI, may be less important for structural studies)	Y	Demographics	54/4 R/L
D01.02.07.00.00.01	Table D.1. Experimental Design Reporting	Inclusion criteria and descriptive statistics (by group)	Exclusion criteria			Describe any screening criteria, including those applied to “normal” sample such as MRI exclusion criteria	Y	Protocol / Ethics	psychoactive medication, current or past psychiatric diagnosis, a history of a major physical or neurological illness, MRI contraindications or a history of alcohol abuse, no available data on the ToL task, extreme behavioral scores (≥ 2 SD from the mean), a time-interval of more than 21 days between resting-state fMRI (rs-fMRI) and performing the ToL task, or pathological incidental findings on …
D01.02.08.00.00.01	Table D.1. Experimental Design Reporting	Inclusion criteria and descriptive statistics (by group)	Clinical criteria			Detail the area of recruitment (in­ vs. outpatient setting, community hospital vs. tertiary referral center etc.) as well as whether patients were currently in treatment	Y	Protocol / Ethics	N/A = healthy participants
D01.02.09.00.00.01	Table D.1. Experimental Design Reporting	Inclusion criteria and descriptive statistics (by group)	Clinical instruments			Describe the instruments used to obtain the diagnosis and provide tests of intra­ or inter-­rater reliability. Clarify whether a “clinical diagnosis” or “inventory diagnosis” was used (if applicable). State the diagnostic system (ICD, DSM etc.) that was used	Y	Protocol	N/A. subjects had to be free from a psychiatric diagnosis according to a SCID screener
D01.02.10.00.00.01	Table D.1. Experimental Design Reporting	Inclusion criteria and descriptive statistics (by group)	Matching strategy			Describe how groups were matched	Y	Protocol	N/A. subjects had to be free from a psychiatric diagnosis according to a SCID screener
D01.02.11.00.00.01	Table D.1. Experimental Design Reporting	Inclusion criteria and descriptive statistics (by group)	Population & recruitment strategy			Population from which subjects were drawn, and how and where recruitment took place, e.g., schools, clinics, etc. If possible, note if subjects are research­ naive or have participated in other studies before	Y	Protocol / Ethics	N/A
D01.02.12.00.00.01	Table D.1. Experimental Design Reporting	Inclusion criteria and descriptive statistics (by group)	Subject scanning order			With multiple groups, information on ordering and or balance over time; especially report relative to scanner changes/upgrades. (Ideally, use randomized or interleaved order to avoid bias due to scanner changes/upgrades)	Y	Protocol	N/A
D01.02.13.00.00.01	Table D.1. Experimental Design Reporting	Inclusion criteria and descriptive statistics (by group)	Neurocognitive measures			All measures collected on subjects should be described and reported	Y	Protocol	Tower of London computerized task,
D01.03.01.00.00.01	Table D.1. Experimental Design Reporting	Ethical considerations	Ethical approval			Describe approval given, including the particular institutional review board, medical ethics committee or equivalent that granted the approval. When data is shared, describe the ethics/institutional approvals required from either the author (source) or recipient	Y	Ethics	VU University medical center ethical committee
D01.03.02.00.00.01	Table D.1. Experimental Design Reporting	Ethical considerations	Informed consent			Record whether subjects provided informed consent or, if applicable, informed assent	Y	Ethics	all participants provided informed consent
D01.04.01.00.00.01	Table D.1. Experimental Design Reporting	Design specifications	Design type			Task or resting state. Event­ related or block design. (See body text for usage of ‘block design’ terminology)	Y	Protocol	resting-state functional MRI
D01.04.02.00.00.01	Table D.1. Experimental Design Reporting	Design specifications	Condition & stimuli			Clearly describe each condition and the stimuli used. Be sure to completely describe baseline (e.g. blank white/black screen, presence of fixation cross, or any other text), especially for resting ­state studies. When possible provide images or screen snapshots of the stimuli	Y	Protocol / Scanning task stimulus	eyes-closed resting-state. Participants were instructed to lie still but not fall asleep
D01.04.03.00.00.01	Table D.1. Experimental Design Reporting	Design specifications	Number of blocks, trials or experimental units			Specify per session, and if differing by subject, summary statistics (mean, range and/or standard deviation) of such counts	Y	Protocol / Scanning task stimulus	N/A
D01.04.04.00.00.01	Table D.1. Experimental Design Reporting	Design specifications	Timing and duration			Length of each trial or block (both, if trials are blocked), and interval between trials. Provide the timing structure of the events in the task, whether a random/jittered pattern or a regular arrangement; any jittering of block onsets	Y	Protocol / Scanning task stimulus	N/A
D01.04.05.00.00.01	Table D.1. Experimental Design Reporting	Design specifications	Length of the experiment			Describe the total length of the scanning session, as well as the duration of each run. (Important to assess subject fatigue)	Y	Protocol	entire scan session: 60 minutes. Resting-state fMRI = 6 minutes that started ~15 minutes after the start of the session
D01.04.06.00.00.01	Table D.1. Experimental Design Reporting	Design specifications	Design optimization			Whether design was optimized for efficiency, and how	Y	Protocol	N/A
D01.04.07.00.00.01	Table D.1. Experimental Design Reporting	Design specifications	Presentation software			Name software, version and operating system on which the stimulus presentation was run. When possible, provide code used to drive experiment	Y	Scanner control room / Scanning task stimulus	N/A
D01.05.01.00.00.01	Table D.1. Experimental Design Reporting	Task specification	Condition			Enumerate the conditions and fully describe and reference each. Consider using a shorthand name, e.g. AUDSTIM, VISSTIM, to refer to each condition, to clarify the distinction between a specific modelled effect and a psychological construct. Naming should reflect the distinction between instruction periods and actual stimuli, and between single parameters and contrasts of parameters	Y	Protocol / Data dictionary	N/A
D01.05.02.00.00.01	Table D.1. Experimental Design Reporting	Task specification	Instructions			Specify the instructions given to subjects for each condition (ideally the exact text in supplement or appendix). For resting ­state, be sure to indicate eyes­ closed, eyes­ open, any fixation. Describe if the subjects received any rewards during the task, and state if there was a familiarization / training inside or outside the scanner	Y	Protocol	eyes-closed resting-state. Participants were instructed to lie still but not fall asleep
D01.05.03.00.00.01	Table D.1. Experimental Design Reporting	Task specification	Stimuli			Specifics of stimuli used in each run. For example, the unique number of stimuli used, and whether/how stimuli were repeated over trials or conditions	Y	Protocol / Scanning task stimulus	N/A
D01.05.04.00.00.01	Table D.1. Experimental Design Reporting	Task specification	Randomization			Describe block or event ordering as deterministic, or report manner of randomization, in terms of order and timing. If pseudo­randomized, i.e. under constraints, describe how and the criteria used to constrain the orders/timings	Y	Protocol / Scanning task stimulus	N/A
D01.05.05.00.00.01	Table D.1. Experimental Design Reporting	Task specification	Stimulus presentation & response collection.			Specify the presentation hardware (e.g. back projection, in­ room display, goggles, etc.), and the response systems (e.g. button boxes, eye tracking, physiology)	Y	Protocol / Scanner control room	N/A
D01.05.05.00.00.02	Table D.1. Experimental Design Reporting	Task specification	Stimulus presentation & response collection.			Note how equipment was synched to the scanner (e.g. scanner TTL, or manual sync)	Y	Scanner control room	N/A
D01.05.06.00.00.01	Table D.1. Experimental Design Reporting	Task specification	Run order			Order in which tasks runs are conducted in the scanner	Y	Protocol	N/A
D01.06.01.00.00.01	Table D.1. Experimental Design Reporting	Power analysis	Outcome			The type of outcome used as the basis of power computations, e.g. signal in a pre­specified ROI, or whole image voxelwise (or cluster­wise, peak­wise, etc.)	Y	Protocol	atlas-based functional connectivity matrix with initially a total of 225 nodes derived from the Brainnetome atlas and subcortical regions individually segmented using FSL FIRST (see methods section).
D01.06.02.00.00.01	Table D.1. Experimental Design Reporting	Power analysis	Power parameters			Effect size (or effect magnitude and standard deviation separately)	Y	Protocol	not performed
D01.06.02.00.00.02	Table D.1. Experimental Design Reporting	Power analysis	Power parameters			Source of predicted effect size (previous literature with citation; pilot data with description, etc.)	Y	Protocol	not performed
D01.06.02.00.00.03	Table D.1. Experimental Design Reporting	Power analysis	Power parameters			Significance level (e.g. uncorrected alpha 0.05 for an ROI, or FWE­corrected significance	Y	Protocol	not performed
D01.06.02.00.00.04	Table D.1. Experimental Design Reporting	Power analysis	Power parameters			Target power (typically 80%)	Y	Protocol	not performed
D01.06.02.00.00.05	Table D.1. Experimental Design Reporting	Power analysis	Power parameters			Any other parameters set (e.g. for spatial methods a brain volume and smoothness may be needed to be specified)	Y	Protocol	not performed
D01.07.01.00.00.01	Table D.1. Experimental Design Reporting	Behavioral performance	Variables recorded			State number of type of variables recorded (e.g. correct button press, response time)	Y	Protocol	correct button presses and response time (tower of london task was performed outside the scanner)
D01.07.02.00.00.01	Table D.1. Experimental Design Reporting	Behavioral performance	Summary statistics			Summaries of behavior sufficient to establish that subjects were performing the task as expected. For example, correct response rates and/or response times, summarized over subjects (e.g. mean, range and/or standard deviation)	Y	Results	see Table 1
D02.01.01.00.00.01	Table D.2. Acquisition Reporting	Subject preparation	Mock scanning			Use of an MRI simulator to acclimate subjects to scanner environment. Report type of mock scanner and protocol (i.e. duration, types of simulated scans, experiments)	N	Protocol	not performed
D02.01.02.00.00.01	Table D.2. Acquisition Reporting	Subject preparation	Special accommodations			For example, for pediatric scanning, presence of parent/guardian in the room	Y	Protocol	N/A
D02.01.03.00.00.01	Table D.2. Acquisition Reporting	Subject preparation	Experimenter personnel			Whether a single or multiple experimenters interacted with the subjects	N	Testing log	Single
D02.02.01.00.00.01	Table D.2. Acquisition Reporting	MRI system description	Scanner			Provide make, model & field strength in tesla (T)	Y	Scanner control room	Signa HDxt 3 Tesla MRI scanner (General Electric, Milwaukee, WI)
D02.02.02.00.00.01	Table D.2. Acquisition Reporting	MRI system description	Coil			Receive coil (e.g. “a 12­channel phased array coil”, but more details for a custom coil) and (if nonstandard) transmit coil. Additional information on the gradient system, e.g. gradient strength (if non­standard for the make and model, or switchable)	Y	Scanner control room	8-channel head coil
D02.03.01.00.00.01	Table D.2. Acquisition Reporting	MRI acquisition	Pulse sequence type			For example, gradient echo, spin echo, etc.	Y	Sequence protocol	GE
D02.03.02.00.00.01	Table D.2. Acquisition Reporting	MRI acquisition	Imaging type			For example, echo planar imaging (EPI), spiral, 3D	Y	Sequence protocol	T2*-weighted echo-planar
D02.03.02.00.00.02	Table D.2. Acquisition Reporting	MRI acquisition	Imaging type			Number of shots (if multi­shot); partial Fourier scheme & reconstruction method (if used)	Y	Sequence protocol	N/A
D02.03.03.01.00.01	Table D.2. Acquisition Reporting	MRI acquisition	Essential sequence & imaging parameters	All acquisitions		Echo time (TE)	Y	Sequence protocol	35 ms
D02.03.03.01.00.02	Table D.2. Acquisition Reporting	MRI acquisition	Essential sequence & imaging parameters	All acquisitions		Repetition time (TR)	Y	Sequence protocol	1800 ms
D02.03.03.01.00.03	Table D.2. Acquisition Reporting	MRI acquisition	Essential sequence & imaging parameters	All acquisitions		Flip angle (FA)	Y	Sequence protocol	80 degrees
D02.03.03.01.00.04	Table D.2. Acquisition Reporting	MRI acquisition	Essential sequence & imaging parameters	All acquisitions		Acquisition time (duration of acquisition)	Y	Sequence protocol	5.9 minutes
D02.03.03.01.01.01	Table D.2. Acquisition Reporting	MRI acquisition	Essential sequence & imaging parameters	All acquisitions	Multi­shot acquisitions	Time per volume	Y	Sequence protocol	1800 ms
D02.03.03.02.00.01	Table D.2. Acquisition Reporting	MRI acquisition	Essential sequence & imaging parameters	Functional MRI		Number of volumes	Y	Sequence protocol	200
D02.03.03.02.00.02	Table D.2. Acquisition Reporting	MRI acquisition	Essential sequence & imaging parameters	Functional MRI		Sparse sampling delay (delay in TR) if used	Y	Sequence protocol	N/A
D02.03.03.03.00.01	Table D.2. Acquisition Reporting	MRI acquisition	Essential sequence & imaging parameters	Inversion recovery sequences		Inversion time (TI)	Y	Sequence protocol	0 ms
D02.03.03.06.00.01	Table D.2. Acquisition Reporting	MRI acquisition	Essential sequence & imaging parameters	Imaging parameters		Field of view	Y	Sequence protocol	240 mm
D02.03.03.06.00.02	Table D.2. Acquisition Reporting	MRI acquisition	Essential sequence & imaging parameters	Imaging parameters		In-plane matrix size, slice thickness and interslice gap, for 2D acquisitions	Y	Sequence protocol	volume (3.75 x 3.75 mm in plane resolution; slice thickness = 2.8 mm; interslice gap = 0.2 mm)
D02.03.03.06.00.03	Table D.2. Acquisition Reporting	MRI acquisition	Essential sequence & imaging parameters	Imaging parameters		3D matrix size, for 3D acquisitions	Y	Sequence protocol	N/A
D02.03.03.06.01.01	Table D.2. Acquisition Reporting	MRI acquisition	Essential sequence & imaging parameters	Imaging parameters	Slice orientation	Axial, sagittal, coronal or oblique	Y	Sequence protocol	axial, ascending
D02.03.03.06.01.02	Table D.2. Acquisition Reporting	MRI acquisition	Essential sequence & imaging parameters	Imaging parameters	Slice orientation	Angulation: If acquisition not aligned with scanner axes, specify angulation to AC­PC line (see Slice position procedure)	Y	Sequence protocol	HYFA line
D02.03.04.00.00.01	Table D.2. Acquisition Reporting	MRI acquisition	Phase encoding			Specify phase encoding direction (e.g. as A/P, L/R, or S/I)	Y	Sequence protocol	A/P
D02.03.04.00.00.02	Table D.2. Acquisition Reporting	MRI acquisition	Phase encoding			For 3D, specify “partition encode” (aka slice) direction	Y	Sequence protocol	N/A
D02.03.04.00.00.03	Table D.2. Acquisition Reporting	MRI acquisition	Phase encoding			Phase encoding reversal: Mention if used (aka “blip-up/blip-down”)	Y	Sequence protocol	N/A
D02.03.05.00.00.01	Table D.2. Acquisition Reporting	MRI acquisition	Parallel imaging method & parameters			Method, e.g. SENSE, GRAPPA or other parallel imaging method, and acceleration factor	Y	Sequence protocol	ASSET factor = 2
D02.03.05.00.00.02	Table D.2. Acquisition Reporting	MRI acquisition	Parallel imaging method & parameters			Matrix coil mode, and coil combining method (if non­standard)	Y	Sequence protocol	standard
D02.03.06.00.00.01	Table D.2. Acquisition Reporting	MRI acquisition	Multiband parameters			Multiband factor and field-of-view shift (only if applicable)	Y	Sequence protocol	N/A
D02.03.07.00.00.01	Table D.2. Acquisition Reporting	MRI acquisition	Readout parameters			Receiver bandwidth, readout duration, echo spacing	N	Sequence protocol
D02.03.08.00.00.01	Table D.2. Acquisition Reporting	MRI acquisition	Fat suppression			For anatomical scans, whether it was used or not	Y	Sequence protocol	yes
D02.03.09.00.00.01	Table D.2. Acquisition Reporting	MRI acquisition	Shimming			Any specialized shimming procedures	Y	Sequence protocol	High order shimming
D02.03.10.00.00.01	Table D.2. Acquisition Reporting	MRI acquisition	Slice order & timing			For fMRI acquisitions, interleaved vs. sequential ordering and direction (ascending/descending), location of 1st slice; any specialized slice timing	Y	Sequence protocol	seq. Ascending
D02.03.12.00.00.01	Table D.2. Acquisition Reporting	MRI acquisition	Brain coverage			Report whether coverage was whole-brain, and whether cerebellum and brainstem were included. If not whole-brain, note the nature of the partial area of coverage. If axial and co­planar with AC­PC line, the volume coverage in terms of Z in mm	Y	Sequence protocol	Whole-brain with partical coverage of cerebellum and brainstem (depending on head size)
D02.03.13.00.00.01	Table D.2. Acquisition Reporting	MRI acquisition	Scanner-side preprocessing			Reconstruction matrix size differing from acquisition matrix size	Y	Sequence protocol	no interpolation during reconstruction
D02.03.13.00.00.02	Table D.2. Acquisition Reporting	MRI acquisition	Scanner-side preprocessing			Prospective-motion correction (including details of any optical tracking, and how motion parameters are used)	Y	Sequence protocol	no
D02.03.13.00.00.03	Table D.2. Acquisition Reporting	MRI acquisition	Scanner-side preprocessing			Signal inhomogeneity correction	Y	Sequence protocol	no
D02.03.13.00.00.04	Table D.2. Acquisition Reporting	MRI acquisition	Scanner-side preprocessing			Distortion-correction	Y	Sequence protocol	N/A
D02.03.14.00.00.01	Table D.2. Acquisition Reporting	MRI acquisition	Scan duration			In seconds	N	Sequence protocol	350
D02.03.16.00.00.01	Table D.2. Acquisition Reporting	MRI acquisition	T1 stabilization			Number of initial “dummy” scans acquired and then discarded by the scanner	Y	Sequence protocol	none, 4 volumes were discarded during preprocessing
D02.04.01.00.00.01	Table D.2. Acquisition Reporting	Preliminary quality control	Motion monitoring			For functional or diffusion acquisitions, any visual or quantitative checks for severe motion; likewise, for structural images, checks on motion or general image quality	Y	Protocol	yes online during scanning and framewise displacement plots during preprocessing
D02.04.02.00.00.01	Table D.2. Acquisition Reporting	Preliminary quality control	Incidental findings			Protocol for review of any incidental findings, and how they are handled in particular with respect to possible exclusion of a subject’s data	N	Protocol	each T1w image is inspected by a neuroradiologist
D03.01.00.00.00.01	Table D.3. Preprocessing Reporting	Software				For each software used, be sure to include version and revision number	Y	Analysis plan	FSL 5.0.10 / brain connectivity toolbox version 2017-01-15
D03.03.00.00.00.01	Table D.3. Preprocessing Reporting	T1 stabilization				Number of initial “dummy” scans discarded as part of preprocessing (if not already performed by scanner)	Y	Analysis plan	4
D03.04.00.00.00.01	Table D.3. Preprocessing Reporting	Brain extraction				Name of software/method (e.g., BET, recon-all in FreeSurfer, etc.)	Y	Analysis plan	FSL 5.0.10 / brain connectivity toolbox version 2017-01-15
D03.04.00.00.00.02	Table D.3. Preprocessing Reporting	Brain extraction				Parameter choices (e.g. BET’s fractional intensity threshold)	Y	Analysis plan	f = 0.2
D03.04.00.00.00.03	Table D.3. Preprocessing Reporting	Brain extraction				Any manual editing applied to the brain masks	Y	Analysis log	no
D03.05.00.00.00.01	Table D.3. Preprocessing Reporting	Segmentation				For structural images, method used to extract gray, white, CSF and other tissue classes	Y	Analysis plan	FSL FAST
D03.06.00.00.00.01	Table D.3. Preprocessing Reporting	Slice time correction				Name of software/method	Y	Analysis plan	not performed
D03.06.00.00.00.02	Table D.3. Preprocessing Reporting	Slice time correction				Whether performed after or before motion correction	Y	Analysis plan	not performed
D03.06.00.00.00.03	Table D.3. Preprocessing Reporting	Slice time correction				Reference slice	Y	Analysis plan	not performed
D03.06.00.00.00.04	Table D.3. Preprocessing Reporting	Slice time correction				Interpolation type and order (e.g., 3rd order spline or sinc)	Y	Analysis plan	not performed
D03.07.00.00.00.01	Table D.3. Preprocessing Reporting	Motion correction				Name of software/method	Y	Analysis plan	FSL McFLIRT
D03.07.00.00.00.02	Table D.3. Preprocessing Reporting	Motion correction				Use of non-ridged registration, and if so the type of transformation	Y	Analysis plan	affine
D03.07.00.00.00.03	Table D.3. Preprocessing Reporting	Motion correction				Use of motion susceptibility correction (fieldmap ­based unwarping), as well as the particular software/method	Y	Analysis plan	not performed
D03.07.00.00.00.04	Table D.3. Preprocessing Reporting	Motion correction				Reference scan (e.g. 1st scan or middle scan)	Y	Analysis plan	middle
D03.07.00.00.00.05	Table D.3. Preprocessing Reporting	Motion correction				Image similarity metric (e.g. normalized correlation, mutual information, etc.)	Y	Analysis plan	norm correlation
D03.07.00.00.00.06	Table D.3. Preprocessing Reporting	Motion correction				Interpolation type (e.g., spline, sinc), and whether image transformations are combined to allow a single interpolation	Y	Analysis plan	trilinear
D03.07.00.00.00.07	Table D.3. Preprocessing Reporting	Motion correction				Use of any slice­-to-­volume registration methods, or integrated with slice time correction	Y	Analysis plan	N/A
D03.08.00.00.00.01	Table D.3. Preprocessing Reporting	Gradient distortion correction				(If not already described as part of motion susceptibility correction)	Y	Analysis plan	not performed
D03.14.00.00.00.01	Table D.3. Preprocessing Reporting	Function-structure (inter-subjective) coregistration				Name of software/method	Y	Analysis plan	FSL epi_reg
D03.14.00.00.00.02	Table D.3. Preprocessing Reporting	Function-structure (inter-subjective) coregistration				Type of transformation (rigid, nonlinear); if nonlinear, type of transformation	Y	Analysis plan	rigid, 6 dof
D03.14.00.00.00.03	Table D.3. Preprocessing Reporting	Function-structure (inter-subjective) coregistration				Cost function (e.g., correlation ratio, mutual information, boundary-based registration, etc.)	Y	Analysis plan	BBR
D03.14.00.00.00.04	Table D.3. Preprocessing Reporting	Function-structure (inter-subjective) coregistration				Interpolation method (e.g., spline, linear)	Y	Analysis plan	linear
D03.14.00.00.00.05	Table D.3. Preprocessing Reporting	Function-structure (inter-subjective) coregistration				Note this step might not be necessary if direct T2* to a functional template registration is used	Y	Analysis plan	FSL epi_reg
D03.15.00.00.00.01	Table D.3. Preprocessing Reporting	Distortion correction				Use of any distortion correction due to field or gradient nonlinearity	Y	Analysis plan	no
D03.16.00.00.00.01	Table D.3. Preprocessing Reporting	Intersubject registration				Name of software/method (e.g., FSL flirt followed by fnirt, FreeSurfer, Caret, Workbench, etc.)	Y	Analysis plan	FSL FLIRT and FNIRT
D03.16.00.00.00.02	Table D.3. Preprocessing Reporting	Intersubject registration				Whether volume and/or surface based registration is used (if not already clearly implied)	Y	Analysis plan	volume
D03.16.00.00.00.03	Table D.3. Preprocessing Reporting	Intersubject registration				Image types registered (e.g. T2* or T1)	Y	Analysis plan	T1 to MNI brain
D03.16.00.00.00.04	Table D.3. Preprocessing Reporting	Intersubject registration				Any preprocessing to images; e.g. for T1, bias field correction, or segmentation of gray matter; for T2*, single image (specify image) or mean image	Y	Analysis plan	FSL SIENAX including segmentation
D03.16.00.00.00.05	Table D.3. Preprocessing Reporting	Intersubject registration				Template space (e.g., MNI, Talairach, fsaverage, FS_LR), modality (e.g., T1, T2*), resolution (e.g., 2mm, fsaverage5, 32k_FS_LR), and the specific name of template image used; note the domain of the template if not whole brain, i.e. cortical surface only, cerebellum only, CIFTI ‘grayordinates’ (cortical surface vertices + subcortical gray matter voxels), etc.	Y	Analysis plan	MNI 152 2mm (FSL MNI152_T1_2mm_brain)
D03.16.00.00.00.06	Table D.3. Preprocessing Reporting	Intersubject registration				Additional template transformation for reporting; e.g., if using a template in MNI space, but reporting coordinates in Talairach, clearly note and report method used (e.g., Brett’s mni2tal, Lancaster’s icbm_spm2tal)	Y	Analysis plan	no
D03.16.00.00.00.07	Table D.3. Preprocessing Reporting	Intersubject registration				Choice of warp (rigid, nonlinear); if nonlinear, transformation type (e.g., B­-splines, stationary velocity field, momentum, non­parametric displacement field); if a parametric transformation is used, report resolution, e.g., 10x10x10 spline control points	Y	Analysis plan	nonlinear
D03.16.00.00.00.08	Table D.3. Preprocessing Reporting	Intersubject registration				Use of regularization, and the parameter(s) used to set degree of regularization	Y	Analysis plan	FSL FNIRT default https://fsl.fmrib.ox.ac.uk/fsl/fslwiki/FNIRT/UserGuide#Regularisation
D03.16.00.00.00.09	Table D.3. Preprocessing Reporting	Intersubject registration				Interpolation type (e.g., spline, linear); if projection from volume to surface space, how were voxels sampled from the volume (e.g., trilinear; nearest neighbor; ribbon­-constrained specifying inner and outer surface used).	Y	Analysis plan	trilinear
D03.16.00.00.00.10	Table D.3. Preprocessing Reporting	Intersubject registration				Cost function (e.g., correlation ratio, mutual information, SSD)	Y	Analysis plan	correlation ratio
D03.16.00.00.00.11	Table D.3. Preprocessing Reporting	Intersubject registration				Use of cost­-function masking	Y	Analysis plan	no
D03.17.00.00.00.01	Table D.3. Preprocessing Reporting	Intensity correction				Bias field corrections for structural MRI, but also correction of odd versus even slice intensity differences attributable to interleaved EPI acquisition without gaps	Y	Analysis plan	not performed
D03.18.00.00.00.01	Table D.3. Preprocessing Reporting	Intensity normalization				Scan-by-scan or run-wide scaling of image intensities before statistical modelling. E.g. SPM scales each run such that the mean image will have mean intracerebral intensity of 100; FSL scales each run such that the mean image will have an intracerebral mode of 10,000	N	Analysis plan	yes 10,000
D03.19.01.00.00.01	Table D.3. Preprocessing Reporting	Artifact and structured noise removal	Physiological noise correction method			Name of software/method used (e.g. CompCor, ICA­FIX, ICA­AROMA, etc.)	Y	Analysis plan	ICA-AROMA and additional nuisance tissue signal regression
D03.19.02.01.00.01	Table D.3. Preprocessing Reporting	Artifact and structured noise removal	Nuisance regression	Motion parameters		Expansion basis and order (e.g. 1st temporal derivatives; Volterra kernel expansion)	Y	Analysis plan	not performed
D03.19.02.02.00.01	Table D.3. Preprocessing Reporting	Artifact and structured noise removal	Nuisance regression	Tissue signals		Tissue type (e.g., whole brain, gray matter, white matter, ventricles)	Y	Analysis plan	WM and ventricles
D03.19.02.02.00.02	Table D.3. Preprocessing Reporting	Artifact and structured noise removal	Nuisance regression	Tissue signals		Tissue definition (e.g., a priori seed, automatic segmentation, spatial regression)	Y	Analysis plan	automatic segmentation by FSL FAST
D03.19.02.02.00.03	Table D.3. Preprocessing Reporting	Artifact and structured noise removal	Nuisance regression	Tissue signals		Signal definition (e.g., mean of voxels, first singular vector, etc.)	Y	Analysis plan	mean of voxels
D03.19.02.03.00.01	Table D.3. Preprocessing Reporting	Artifact and structured noise removal	Nuisance regression	Physiological signals		e.g., heart rate variability, respiration	Y	Analysis plan	not performed
D03.19.02.03.00.02	Table D.3. Preprocessing Reporting	Artifact and structured noise removal	Nuisance regression	Physiological signals		Modeling choices (e.g. RETROICOR, cardiac and/or respiratory response functions) and number of computed regressors	Y	Analysis plan	N/A
D03.20.00.00.00.01	Table D.3. Preprocessing Reporting	Volume censoring (a.k.a. “scrubbing” or “de-spiking”)				Name of software/method	Y	Analysis plan	not performed
D03.20.00.00.00.02	Table D.3. Preprocessing Reporting	Volume censoring (a.k.a. “scrubbing” or “de-spiking”)				Criteria (e.g., frame-by-frame displacement threshold, percentage BOLD change)	Y	Analysis plan	not performed
D03.20.00.00.00.03	Table D.3. Preprocessing Reporting	Volume censoring (a.k.a. “scrubbing” or “de-spiking”)				Use of censoring or interpolation; if interpolation, method used (e.g., spline, spectral estimation)	Y	Analysis plan	not performed
D03.21.01.01.00.01	Table D.3. Preprocessing Reporting	Resting state fMRI feature	Summary measures	ALFF, fALFF		Lower and upper band pass frequencies	Y	Analysis plan
D03.21.01.02.00.01	Table D.3. Preprocessing Reporting	Resting state fMRI feature	Summary measures	ReHo		Neighborhood size used to compute local similarity measures (e.g. 6, 18 or 26)	Y	Analysis plan	not performed
D03.21.01.02.00.02	Table D.3. Preprocessing Reporting	Resting state fMRI feature	Summary measures	ReHo		Similarity measure (e.g. Kendall’s coefficient of concordance)	Y	Analysis plan	not performed
D03.22.00.00.00.01	Table D.3. Preprocessing Reporting	Spatial smoothing				Name of software/method	Y	Analysis plan	FSL SUSAN
D03.22.00.00.00.02	Table D.3. Preprocessing Reporting	Spatial smoothing				Size and type of smoothing kernel	Y	Analysis plan	5 mm FWHM
D03.22.00.00.00.03	Table D.3. Preprocessing Reporting	Spatial smoothing				Filtering approach, e.g., fixed kernel or iterative smoothing until fixed FWHM	Y	Analysis plan	non linear flltering
D03.22.00.00.00.04	Table D.3. Preprocessing Reporting	Spatial smoothing				Space in which smoothing is performed (i.e. native volume, native surface, MNI volume, template surface)	Y	Analysis plan	native volume
D04.01.01.01.00.01	Table D.4. Statistical Modeling & Inference	Mass univariate analyses	Dependent variable	Data submitted to statistical modeling		Report the number of time points, number of subjects; specify exclusions of time points / subjects, if not already specified in experimental design	Y	Analysis log	see above
D04.01.01.02.00.01	Table D.4. Statistical Modeling & Inference	Mass univariate analyses	Dependent variable	Spatial region modeled		If not “Full brain”, give a specification of an anatomically or functionally defined mask	Y	Analysis plan	see supplementary table 1
D04.02.01.00.00.01	Table D.4. Statistical Modeling & Inference	Functional connectivity	Confound adjustment & filtering			Method for detecting movement artifacts, movement-related variation, and remediation (e.g. ‘scrubbing’, ‘de-spiking’, etc.)	Y	Analysis plan	frame-wise displacement and relative root mean square total displacement
D04.02.01.00.00.02	Table D.4. Statistical Modeling & Inference	Functional connectivity	Confound adjustment & filtering			Use of global signal regression, exact type of global signal used and how it was computed	Y	Analysis plan	WM and ventricle signal, not global
D04.02.01.00.00.03	Table D.4. Statistical Modeling & Inference	Functional connectivity	Confound adjustment & filtering			Whether a high­ or low-pass temporal filtering is applied to data, and at which point in the analysis pipeline. Note, any temporal regression model using filtered data should have it’s regressors likewise filtered	Y	Analysis plan	high pass, 100 seconds cut-off
D04.02.02.00.00.01	Table D.4. Statistical Modeling & Inference	Functional connectivity	Independent Component Analysis			Algorithm to estimate components	Y	Analysis plan	N/A
D04.02.02.00.00.02	Table D.4. Statistical Modeling & Inference	Functional connectivity	Independent Component Analysis			Number of components (if fixed), or algorithm for estimating number of components	Y	Analysis plan	N/A
D04.02.02.00.00.03	Table D.4. Statistical Modeling & Inference	Functional connectivity	Independent Component Analysis			If used, method to synthesize multiple runs	Y	Analysis plan	N/A
D04.02.02.00.00.04	Table D.4. Statistical Modeling & Inference	Functional connectivity	Independent Component Analysis			Sorting method of IC’s, if any	Y	Analysis plan	N/A
D04.02.02.00.00.05	Table D.4. Statistical Modeling & Inference	Functional connectivity	Independent Component Analysis			Detailed description of how components were chosen for further analysis	Y	Analysis plan	N/A
D04.02.03.01.00.01	Table D.4. Statistical Modeling & Inference	Functional connectivity	Dependent variable definition	Seed-based analyses		Definition of the seed region(s)	Y	Analysis plan	N/A
D04.02.03.01.00.02	Table D.4. Statistical Modeling & Inference	Functional connectivity	Dependent variable definition	Seed-based analyses		Rationale for choosing these regions	Y	Analysis plan	N/A
D04.02.03.02.00.01	Table D.4. Statistical Modeling & Inference	Functional connectivity	Dependent variable definition	Region-based analyses		Number of ROIs	Y	Analysis plan	194 common brain regions across subjects (atlas-based); see methods section
D04.02.03.02.00.02	Table D.4. Statistical Modeling & Inference	Functional connectivity	Dependent variable definition	Region-based analyses		How the ROI’s are defined (e.g. citable anatomical atlas; auxiliary fMRI experiments); note if ROIs overlap	Y	Analysis plan	atlas-based
D04.02.03.02.00.03	Table D.4. Statistical Modeling & Inference	Functional connectivity	Dependent variable definition	Region-based analyses		Assignment of signals to regions (i.e. how a time series is obtained from each region, e.g. averaging or first singular vector)	Y	Analysis plan	mean signal within ROI
D04.02.03.02.00.04	Table D.4. Statistical Modeling & Inference	Functional connectivity	Dependent variable definition	Region-based analyses		Note if considering only bilateral (L+R) merged regions	Y	Analysis plan	L and R seperate
D04.02.03.02.00.05	Table D.4. Statistical Modeling & Inference	Functional connectivity	Dependent variable definition	Region-based analyses		Note if considering only inter-hemispheric homotopic connectivity	Y	Analysis plan	no
D04.02.04.00.00.01	Table D.4. Statistical Modeling & Inference	Functional connectivity	Functional connectivity measure/model			Measure of dependence used, e.g. Pearson’s (full) correlation, partial correlation, mutual information	Y	Analysis plan	wavelet coherence in fq. Range 0.06 - 0.125
D04.02.04.00.00.02	Table D.4. Statistical Modeling & Inference	Functional connectivity	Functional connectivity measure/model			Use of Fisher’s Z-transform (Yes/No) and, if standardised, effective N is used to compute standard error (to account for any filtering operations on the data)	Y	Analysis log	N/A
D04.02.04.00.00.03	Table D.4. Statistical Modeling & Inference	Functional connectivity	Functional connectivity measure/model			Estimator used for partial correlation	Y	Analysis plan	N/A
D04.02.04.00.00.04	Table D.4. Statistical Modeling & Inference	Functional connectivity	Functional connectivity measure/model			Estimator used for mutual information	Y	Analysis plan	N/A
D04.02.04.00.00.05	Table D.4. Statistical Modeling & Inference	Functional connectivity	Functional connectivity measure/model			Regression model used to remove confounding effects (Pearson or partial correlation)	Y	Analysis plan	glm (fsl_glm)
D04.02.05.00.00.01	Table D.4. Statistical Modeling & Inference	Functional connectivity	Effectivity connectivity			Model	Y	Analysis plan	N/A
D04.02.05.00.00.02	Table D.4. Statistical Modeling & Inference	Functional connectivity	Effectivity connectivity			Algorithm used to fit model	Y	Analysis plan	N/A
D04.02.05.00.00.03	Table D.4. Statistical Modeling & Inference	Functional connectivity	Effectivity connectivity			If per-subject model, method used to generalize inferences to population	Y	Analysis plan	N/A
D04.02.05.00.00.04	Table D.4. Statistical Modeling & Inference	Functional connectivity	Effectivity connectivity			Itemize models considered, and method used for model comparison	Y	Analysis plan	N/A
D04.02.06.00.00.01	Table D.4. Statistical Modeling & Inference	Functional connectivity	Graph analysis			Report the ‘dependent variable’ and ‘functional connectivity measure’ used (as Statistical Modeling & Inference > Functional Connectivity > Functional Connectivity measure / model)	Y	Analysis plan	wavelet coherence in fq. Range 0.06 - 0.125
D04.02.06.00.00.02	Table D.4. Statistical Modeling & Inference	Functional connectivity	Graph analysis			Weighted graph analysis or Binarized graph analysis is used, clarifying the method used for thresholding (e.g. a 10% density threshold, or a statistically-defined threshold); consider the sensitivity of your findings to the particular choice of threshold used	Y	Analysis plan	weighted, symmetric, no thresholding
D04.02.06.00.00.03	Table D.4. Statistical Modeling & Inference	Functional connectivity	Graph analysis			Itemise the graph summaries used (e.g. clustering coefficient, efficiency, etc.), whether these are global or per-node/per-edge summaries. In particular with fMRI or EEG, clarify if measures applied to individual subject networks or group networks	Y	Analysis plan	global - global efficiency - clustering coefficient subnetwork - efficiency - clustering
D04.03.01.00.00.01	Table D.4. Statistical Modeling & Inference	Multivariate modelling & predictive analysis	Independent variables			Variable type (discrete or continuous)	Y	Analysis plan	continuous: reaction time/ accuracy on the Tower of London task
D04.03.01.00.00.02	Table D.4. Statistical Modeling & Inference	Multivariate modelling & predictive analysis	Independent variables			Class proportions in classification settings	Y	Analysis plan	N/A
D04.03.01.01.00.01	Table D.4. Statistical Modeling & Inference	Multivariate modelling & predictive analysis	Independent variables	Variable dimension		For whole-brain prediction, this is a voxel count	Y	Analysis log	N/A
D04.03.01.01.00.02	Table D.4. Statistical Modeling & Inference	Multivariate modelling & predictive analysis	Independent variables	Variable dimension		For searchlight analyses, the exact number of voxels in the search region, not just a radius	Y	Analysis log	N/A
D04.03.01.01.00.03	Table D.4. Statistical Modeling & Inference	Multivariate modelling & predictive analysis	Independent variables	Variable dimension		Provide dimension before and after any feature selection and/or dimension reduction	Y	Analysis log	N/A
D04.03.01.02.00.01	Table D.4. Statistical Modeling & Inference	Multivariate modelling & predictive analysis	Independent variables	Population stratification		Information on how the target values relate to the population (e.g. male/female frequency or age distribution by group)	Y	Protocol	see above
D04.03.01.02.00.02	Table D.4. Statistical Modeling & Inference	Multivariate modelling & predictive analysis	Independent variables	Population stratification		Specify how this is taken into account in the predictive model	Y	Protocol	not considered
D05.02.02.00.00.01	Table D.5. Results Reporting	Functional connectivity	Graph analyses			For graph-based methods, carefully state what is the null hypothesis of the test and how the statistic distribution under the null is computed	Y	Analysis plan	H0: no relationship between network measures and performance on the tower of London task performed outside the scanner
D05.03.01.00.00.01	Table D.5. Results Reporting	Multivariate modelling & predictive analysis	Optimised evaluation metrics			Report the values obtained for the evaluation metrics chosen (see Evaluation Metrics, above), as well as any P­values to justify above­-chance performance	Y	Analysis log	N/A
D06.01.01.00.00.01	Table D.6. Data Sharing	Reporting a data sharing resource	Material shared			List types of images and non­imaging data provided	Y	Data management plan	upon reasonable request: unthresholded and weighted connectivity matrices of the 62 healthy participants in .mat format
D06.01.01.00.00.02	Table D.6. Data Sharing	Reporting a data sharing resource	Material shared			Report on the completeness of the data (e.g., number of subjects where all types of imaging, demographic, and behavioral data is available)	Y	Results	all
D06.01.02.00.00.01	Table D.6. Data Sharing	Reporting a data sharing resource	URL, access information			Stable URL or DOI	Y	Data management plan	N/A
D06.01.02.00.00.02	Table D.6. Data Sharing	Reporting a data sharing resource	URL, access information			Specific instructions on how to gain access. Specifically mention whether application must be vetted for particular intended research use (e.g. to preclude multiple users investigating the same question), or whether a research collaboration must be established	Y	Data management plan	upon request
D06.01.02.00.00.03	Table D.6. Data Sharing	Reporting a data sharing resource	URL, access information			Cost of access	Y	Data management plan	upon request
D06.01.03.00.00.01	Table D.6. Data Sharing	Reporting a data sharing resource	Ethics compliance			Confirm that the ethics board of the host institution generating the data approves the sharing of the data made available	Y	Ethics	N/A
D06.01.03.00.00.02	Table D.6. Data Sharing	Reporting a data sharing resource	Ethics compliance			Clarify any constraints on uses of shared data, for example, whether users downloading the data also need ethics approval from their own institution	Y	Ethics	N/A
D07.01.13.00.00.01	Table D.7. Reproducibility	Documentation	Tools used			Tool names, versions, and URLs	Y	Analysis plan	FSL 5.0.10 / brain connectivity toolbox version 2017-01-15
D07.03.01.00.00.01	Table D.7. Reproducibility	Data	Data			Provide permanent identifier if possible	N	Data management plan
